# Pan-Cancer landscape of protein activities identifies drivers of signalling dysregulation and patient survival

**DOI:** 10.1101/2021.06.09.447741

**Authors:** Abel Sousa, Aurelien Dugourd, Danish Memon, Borgthor Petursson, Evangelia Petsalaki, Julio Saez-Rodriguez, Pedro Beltrao

## Abstract

Genetic alterations in cancer cells trigger oncogenic transformation, a process largely mediated by the dysregulation of kinase and transcription factor (TF) activities. While the mutational profiles of thousands of tumours has been extensively characterized, the measurements of protein activities has been technically limited until recently. We compiled public data of matched genomics and (phospho)proteomics measurements for 1,110 tumours and 77 cell lines that we used to estimate activity changes in 218 kinases and 292 TFs. Kinase activities are, on average, not strongly determined by protein abundance but rather by their phosphorylation state while the reverse is more common for TFs. Co-regulation of kinase and TF activities reflects previously known regulatory relationships and allows us to dissect genetic drivers of signalling changes in cancer. Loss-of-function mutation is not often associated with dysregulation of downstream targets, suggesting frequent compensatory mechanisms. Finally, we identified the activities most differentially regulated in cancer subtypes and showed how these can be linked to differences in patient survival. Our results provide broad insights into dysregulation of protein activities in cancer and their contribution to disease severity.
