## Supplementary Table 5 for "Pan-Cancer landscape of protein activities identifies drivers of signalling dysregulation and patient survival"

### Sheet: S5_survival_analysis
protein_type	protein	tissue_type	logrank_test_pval	logrank_test_padj	cox_act_pval	cox_act_adj_pval	cox_act_effect_size	cox_act_hr	cox_hrCI95_lower	cox_hrCI95_upper
kinase	PAK2	lung	1.35491e-05	0.00252953	0.495698	0.739677	0.194313	1.21448	0.694399	2.12407
kinase	PRKCA	lung	2.59439e-05	0.00252953	8.54013e-94	2.37904e-92	-4.61954	0.00985733	0.00634405	0.0153162
kinase	PRKCB	kidney	0.000145675	0.00946886	2.77503e-09	3.38207e-08	1.39735	4.04448	2.55135	6.41144
kinase	CDK1	breast	0.00111457	0.0543351	0.023648	0.102475	0.415945	1.5158	1.05725	2.17325
kinase	KSR1	kidney	0.00147175	0.0573981	3.35162e-10	4.35711e-09	1.78862	5.98118	3.42307	10.451
kinase	PRKCQ	kidney	0.00238569	0.0693248	0.0308099	0.12485	-0.662376	0.515625	0.282651	0.940627
kinase	AURKB	breast	0.00276335	0.0693248	3.36581e-13	5.04871e-12	3.30364	27.2114	11.1794	66.2341
kinase	MAP3K8	kidney	0.00284409	0.0693248	6.55669e-15	1.06546e-13	2.35168	10.5032	5.81365	18.9757
kinase	PRKCA	kidney	0.00659932	0.14193	1.19343e-22	2.32719e-21	1.81583	6.14619	4.27359	8.83932
kinase	PLK1	brain	0.00727845	0.14193	0.520413	0.754781	0.140858	1.15126	0.749241	1.76899
kinase	PIM3	lung	0.0109908	0.189879	6.00077e-160	2.3403e-158	-2.70838	0.0666449	0.0547291	0.0811551
kinase	CDK2	brain	0.0116849	0.189879	0.252081	0.475343	0.553651	1.73959	0.674482	4.48667
kinase	RAF1	kidney	0.0133276	0.199914	0.246314	0.475343	0.575953	1.77883	0.671838	4.7098
TF	SSRP1	brain	9.50255e-09	9.74011e-06	1.89083e-06	2.89269e-05	0.681928	1.97769	1.49394	2.61807
TF	NFYB	brain	1.73975e-07	7.59512e-05	0.000814894	0.00523289	0.647375	1.91052	1.30781	2.79098
TF	E2F2	brain	2.7765e-07	7.59512e-05	0.000255882	0.00218566	0.346444	1.41403	1.17437	1.7026
TF	MYC	liver	2.96395e-07	7.59512e-05	0.00307883	0.0146782	0.160462	1.17405	1.0557	1.30568
TF	MYC	brain	5.75502e-07	0.000117978	1.68703e-06	2.62001e-05	0.403084	1.49643	1.2688	1.7649
TF	E2F4	brain	7.11693e-07	0.000121581	1.26338e-05	0.000157923	0.213795	1.23837	1.12505	1.3631
TF	MAFB	brain	8.39547e-07	0.000122934	1.19742e-06	1.91774e-05	-0.565834	0.567886	0.451937	0.713583
TF	FOXM1	brain	1.2249e-06	0.00015694	0.000126817	0.001287	0.491304	1.63445	1.27132	2.1013
TF	TFDP1	brain	1.54117e-06	0.000175523	0.000126777	0.001287	0.459018	1.58252	1.25142	2.00122
TF	E2F3	brain	2.75743e-06	0.000282636	0.00107712	0.0063747	0.476379	1.61023	1.21023	2.14244
TF	ZBED1	brain	3.52041e-06	0.000312521	0.00312289	0.0148193	0.596534	1.81581	1.22253	2.69702
TF	E2F5	brain	3.65878e-06	0.000312521	6.52501e-06	8.91751e-05	1.12625	3.08406	1.89014	5.03212
TF	EPAS1	liver	1.24409e-05	0.00098092	0.000487336	0.00349314	0.293352	1.34091	1.13712	1.58124
TF	MYCN	brain	1.521e-05	0.00111359	0.00780172	0.0312373	0.410338	1.50733	1.1141	2.03934
TF	PRDM1	brain	2.04235e-05	0.00139561	0.000328178	0.00254835	-0.49816	0.607648	0.463022	0.797448
TF	PPARA	liver	2.46999e-05	0.00158234	0.000287809	0.0023413	-0.280851	0.755141	0.648782	0.878935
TF	IRF3	brain	3.58362e-05	0.0020979	0.0619195	0.161495	0.205271	1.22786	0.989816	1.52315
TF	MYBL2	brain	3.96499e-05	0.0020979	0.00258015	0.0128381	0.553864	1.73996	1.21369	2.49443
TF	MAFK	brain	3.99345e-05	0.0020979	9.43133e-06	0.000122449	-0.608015	0.544431	0.416017	0.712483
TF	TCF7	brain	4.09345e-05	0.0020979	0.00507521	0.0219497	-0.391539	0.676016	0.514071	0.888977
TF	ARID1B	brain	5.03215e-05	0.00239774	0.00073971	0.00489163	-0.375294	0.687087	0.552514	0.854437
TF	GATA3	brain	5.14636e-05	0.00239774	0.000665972	0.00452067	-0.77493	0.460736	0.294869	0.719905
TF	E2F1	brain	5.86111e-05	0.00261202	0.00076507	0.0050269	0.322914	1.38115	1.14435	1.66694
TF	HOXB13	brain	6.12623e-05	0.00261641	0.0011153	0.00645864	-0.399707	0.670517	0.527272	0.852677
TF	FOXM1	liver	7.15215e-05	0.00287236	0.000215569	0.00189131	0.331944	1.39368	1.16895	1.6616
TF	FOXA1	liver	7.286e-05	0.00287236	0.000690905	0.00465906	-0.375246	0.68712	0.553222	0.853427
TF	SMAD2	ovary	8.45185e-05	0.00320857	0.00726252	0.0294232	0.35397	1.42471	1.10025	1.84485
TF	RBPJ	brain	0.000108796	0.00393115	0.000277212	0.00229147	-0.4017	0.669182	0.538886	0.830981
TF	NFE2L1	brain	0.000111223	0.00393115	0.00138036	0.0077315	-0.641107	0.526709	0.355605	0.780141
TF	NR2C2	brain	0.000131298	0.00445816	0.000654805	0.00450453	0.468302	1.59728	1.22014	2.09099
TF	HNF4A	liver	0.000134832	0.00445816	5.12752e-05	0.00057755	-0.208954	0.811432	0.733387	0.897784
TF	E2F7	liver	0.000143996	0.00461236	0.00181661	0.00950193	0.311698	1.36574	1.12278	1.66128
TF	TFDP1	liver	0.000154402	0.00479583	0.000933195	0.0057622	0.200252	1.22171	1.0851	1.37552
TF	E2F1	liver	0.000166383	0.00487589	0.00271249	0.0133674	0.18473	1.20289	1.06608	1.35727
TF	MEIS1	brain	0.000170601	0.00487589	3.78564e-06	5.54326e-05	-0.678918	0.507166	0.380312	0.676331
TF	FOXO4	liver	0.000171251	0.00487589	0.000291779	0.00235491	-0.300821	0.74021	0.629026	0.871046
TF	E2F2	liver	0.000177616	0.00491092	0.00272362	0.0133674	0.158703	1.17199	1.05646	1.30015
TF	E2F4	liver	0.000182063	0.00491092	0.00256513	0.0128256	0.100906	1.10617	1.03595	1.18115
TF	HNF1A	liver	0.000195242	0.00505859	0.000579551	0.00409683	-0.191223	0.825948	0.740713	0.920992
TF	ELF3	brain	0.000200868	0.00505859	0.0123718	0.0449716	-0.367826	0.692237	0.518902	0.923474
TF	CREB3	liver	0.000205943	0.00505859	0.111796	0.250539	0.189016	1.20806	0.956997	1.52499
TF	MTA2	brain	0.000207279	0.00505859	0.00514168	0.0220512	0.320478	1.37779	1.10075	1.72455
TF	MEIS2	brain	0.000230071	0.00548426	1.12275e-06	1.85616e-05	-0.613307	0.541557	0.423079	0.693214
TF	THAP11	brain	0.000246112	0.00567374	0.000333224	0.00256808	-0.659678	0.517018	0.360584	0.741318
TF	MAFF	brain	0.000249957	0.00567374	6.22004e-05	0.00067825	-0.474869	0.621966	0.492973	0.784713
TF	RFX1	ovary	0.000254626	0.00567374	0.079373	0.196515	0.187799	1.20659	0.978228	1.48826
TF	SOX10	brain	0.000322041	0.00702324	0.00162756	0.0088267	-0.326576	0.721389	0.588772	0.883878
TF	IRF4	brain	0.000337148	0.00719951	0.000318414	0.00251057	-0.439489	0.644366	0.507239	0.818563
TF	GRHL2	brain	0.000418565	0.00865786	0.0519821	0.138035	-0.235251	0.790372	0.623428	1.00202
TF	JUNB	liver	0.000422334	0.00865786	0.19899	0.390959	0.14864	1.16026	0.924802	1.45566
TF	EBF1	brain	0.000432349	0.00868937	9.76202e-05	0.00102103	-0.350357	0.704436	0.590614	0.840194
TF	ZEB2	brain	0.000503664	0.009928	0.000231404	0.00199318	0.475803	1.60931	1.24923	2.07316
TF	MYCN	liver	0.000597943	0.0113589	0.0144243	0.0511756	0.164601	1.17892	1.03328	1.3451
TF	SPIB	brain	0.000598422	0.0113589	0.000596254	0.00415755	-0.425129	0.653686	0.512825	0.833237
TF	TCF25	brain	0.000614029	0.0114433	0.00148398	0.00826671	-0.500701	0.606106	0.445073	0.825402
TF	MEF2A	brain	0.000729349	0.0133497	0.000376985	0.00284124	-0.29668	0.743282	0.631147	0.875339
TF	EOMES	brain	0.000779284	0.0140134	0.000120295	0.00124547	-0.615566	0.540335	0.394828	0.739465
TF	RUNX1	brain	0.000846754	0.0147458	0.00373318	0.0170077	-0.284443	0.752433	0.620834	0.911929
TF	SMAD3	ovary	0.000861384	0.0147458	0.461969	0.666922	0.0485704	1.04977	0.92234	1.1948
TF	NR2F6	brain	0.000876639	0.0147458	0.000388314	0.00288422	0.662007	1.93868	1.34487	2.79469
TF	NONO	liver	0.000877554	0.0147458	0.0924157	0.217262	0.127759	1.13628	0.979177	1.31859
TF	E2F6	liver	0.000936983	0.0154904	0.142529	0.303095	-0.129013	0.878963	0.739749	1.04438
TF	TBX21	brain	0.000962142	0.0156539	0.00242586	0.0122488	-0.363122	0.695502	0.55001	0.87948
TF	THAP11	liver	0.00104652	0.0166068	0.0426259	0.118598	-0.202247	0.816893	0.671815	0.993299
TF	NONO	brain	0.00105312	0.0166068	0.0016502	0.00885579	0.481217	1.61804	1.19902	2.1835
TF	POU5F1	brain	0.00123499	0.0190648	7.00602e-06	9.44891e-05	-0.485695	0.615269	0.497806	0.760449
TF	NFE2	brain	0.00125938	0.0190648	0.00131685	0.00745729	-0.361576	0.696578	0.558673	0.868523
TF	MYOD1	brain	0.00126479	0.0190648	0.00108708	0.0063747	-0.405921	0.666363	0.522335	0.850105
TF	TGIF2	brain	0.00132636	0.0192954	0.00181696	0.00950193	-0.644391	0.524982	0.350158	0.787092
TF	TCF4	brain	0.00133202	0.0192954	0.0017584	0.00929051	-0.387257	0.678916	0.532652	0.865344
TF	PKNOX1	brain	0.00133656	0.0192954	3.42765e-05	0.000408528	-0.840576	0.431462	0.289896	0.642159
TF	POU2F2	brain	0.00139269	0.0195807	0.000339228	0.00259484	-0.322591	0.72427	0.607114	0.864032
TF	ARID2	ovary	0.00139453	0.0195807	0.0377531	0.108395	0.203875	1.22615	1.0116	1.48619
TF	PDX1	brain	0.00141443	0.0195917	0.00019375	0.00175747	-0.546711	0.57885	0.434215	0.771663
TF	SSRP1	liver	0.00146064	0.019962	0.0139249	0.0497316	0.153506	1.16592	1.03165	1.31765
TF	POU4F2	brain	0.00156132	0.0210573	0.000171249	0.00162528	-0.538781	0.583459	0.440531	0.772761
TF	NR2C2	liver	0.00172192	0.0229216	0.0180939	0.0618209	0.217203	1.2426	1.0378	1.48781
TF	FOXA2	liver	0.00186754	0.0245414	0.00100573	0.00606394	-0.28457	0.752338	0.634985	0.891378
TF	T	brain	0.00201366	0.0261266	0.0113873	0.0425821	-0.436535	0.646272	0.460871	0.906256
TF	HSF1	brain	0.00213855	0.0274002	0.000971462	0.00589201	0.462909	1.58869	1.20667	2.09166
TF	MAFB	ovary	0.00220547	0.0276964	0.0283417	0.087238	0.225605	1.25308	1.02422	1.53308
TF	SIX2	brain	0.00221571	0.0276964	0.000856927	0.00545559	-0.504863	0.603588	0.448574	0.812172
TF	SOX2	brain	0.00290583	0.0358853	2.11008e-05	0.000254451	-0.274504	0.759949	0.669643	0.862432
TF	MAFG	brain	0.0029798	0.0363607	5.59315e-05	0.00062315	-0.694826	0.499161	0.356007	0.699879
TF	NR2F2	liver	0.00344303	0.0413395	0.00161325	0.00879562	-0.416571	0.659304	0.508913	0.854137
TF	BCL11A	brain	0.00346848	0.0413395	0.000275902	0.00229147	-0.598732	0.549508	0.397965	0.758758
TF	SMAD2	brain	0.00358322	0.0422161	0.00604856	0.0249991	-0.629303	0.532963	0.340068	0.835274
TF	FOSL1	liver	0.00397443	0.0462431	0.0237388	0.0762767	0.242994	1.27506	1.03291	1.57398
TF	TGIF2	liver	0.00401526	0.0462431	0.0747791	0.186493	-0.151885	0.859087	0.726907	1.0153
